# Previously hidden intraspecies dynamics underlie the apparent stability of two important skin microbiome species

**DOI:** 10.1101/2024.01.10.575018

**Authors:** Jacob S. Baker, Evan Qu, Christopher P. Mancuso, A. Delphine Tripp, Arolyn Conwill, Tami D. Lieberman

**Affiliations:** Institute for Medical Engineering and Sciences, Massachusetts Institute of Technology; Cambridge, MA 02139, USA; Department of Civil and Environmental Engineering, Massachusetts Institute of Technology; Cambridge, MA 02139, USA; Department of Systems Biology, Harvard University; Cambridge, MA 02138, USA; Broad Institute of MIT and Harvard; Cambridge, MA 02139, USA; Ragon Institute of MGH, MIT, and Harvard; Cambridge, MA 02139, USA

## Abstract

Adult human facial skin microbiomes are remarkably similar at the species-level, dominated by *Cutibacterium acnes* and *Staphylococcus epidermidis,* yet each person harbors a unique community of strains. Understanding how person-specific communities assemble is critical for designing microbiome-based therapies. Here, using 4,055 isolate genomes and 360 metagenomes, we reconstruct on-person evolutionary history to reveal on and between-person strain dynamics. We find that multiple cells are typically involved in transmission, indicating ample opportunity for migration. Despite this accessibility, family members share only some of their strains. *S. epidermidis* communities are dynamic, with each strain persisting for an average of only 2 years. *C. acnes* strains are more stable and have a higher colonization rate during the transition to an adult facial skin microbiome, suggesting this window could facilitate engraftment of therapeutic strains. These previously undetectable dynamics may influence the design of microbiome therapeutics and motivate the study of their effects on hosts.
