## Supplementary Table 1 for "Previously hidden intraspecies dynamics underlie the apparent stability of two important skin microbiome species"

### Sheet: README
Supplementary Table 1. Metadata for each subject in this study at each timepoint. Each row in the sheet subject_timepoint_metadata lists metadata collected for each subject at each timepoint used for any metagenomics analysis in this paper, including species-level facial cutotype clustering (Methods). Each SID begins with the family unit number. For each family unit, PA denotes a female parent, P…

### Sheet: subject timepoint metadata
SID	SEX	F_score	N_score	K_score	C_score	Dryness	Facial Hair	Antibiotics	TP	AgeAtSampling
10AA	F	0	0	0	0	C	N	3	5	10.3
10PA	F	1	1	2	1	D	N	NaN	5	45.8
10PB	M	0	0	0	0	D	Y	NaN	5	53.4
11AA	F	2	1	0	0	C	N	3	3	14.2
11AA	F	0	0	0	0	C	N	NaN	4	14.7
11PA	F	0	1	0	0	D	N	2	1	47.6
11PA	F	1	1	0	0	C	N	3	3	48.1
11PA	F	1	1	1	1	C	N	3	4	48.6
12AA	M	1	1	1	1	C	N	3	3	10.9
12AA	M	0	1	0	0	C	N	3	4	11.4
12PA	F	3	1	1	1	O	N	3	4	38.8
13AA	F	1	1	1	1	D	N	2	1	12.6
13AA	F	0	0	0	0	D	N	3	3	13.1
13AA	F	0	1	0	1	C	N	2	4	13.6
13PA	F	0	1	0	0	VD	N	3	4	51.8
13PB	M	0	1	0	1	D	N	3	1	52.2
14AA	M	1	2	1	1	O	N	3	2	7.23
14AA	M	0	0	0	0	C	N	3	3	7.37
14PA	F	2	1	1	1	C	N	3	2	41.7
14PA	F	0	1	0	0	C	N	3	3	41.8
15AA	F	1	1	0	2	C	N	3	1	11.7
15AA	F	0	0	0	0	C	N	2	5	13.1
15AB	F	0	0	0	0	C	N	2	4	7.09
15PA	F	0	1	0	0	C	N	3	1	46.7
15PA	F	0	1	0	0	VD	N	2	4	47.8
15PA	F	0	0	0	3	C	N	NaN	5	48.1
17AA	F	0	0	0	0	C	N	3	1	9.4
17AB	M	0	1	0	0	C	N	3	1	12.2
17PA	F	0	0	0	1	C	N	3	3	46.5
19AA	F	3	2	1	2	C	N	1	1	12.2
19AA	F	2	1	1	1	C	N	2	3	12.8
19PA	F	3	1	1	3	O	N	1	1	41.3
19PA	F	0	1	0	0	C	N	3	3	41.9
1AA	M	3	1	1	1	O	N	NaN	1	13.7
1AA	M	2	1	2	2	O	Y	2	3	14.3
1AA	M	3	1	2	1	O	N	3	4	14.8
1AA	M	2	1	2	2	C	N	3	5	15.1
1PA	F	0	1	0	0	D	N	4	1	53.5
1PA	F	1	1	1	1	C	N	NaN	2	53.9
1PA	F	0	1	1	1	VD	N	2	4	54.5
1PA	F	0	1	0	1	VD	N	2	5	54.9
1PB	M	1	1	1	1	C	Y	4	2	60.4
1PB	M	0	1	0	1	VD	Y	3	3	60.5
21AA	M	2	2	2	2	O	N	4	1	13.2
21PA	F	0	0	0	0	D	N	4	5	45.9
22AA	F	1	1	0	0	C	N	3	1	14.7
22PA	F	0	1	0	1	VD	N	3	1	45.8
25AA	M	2	3	1	3	C	Y	NaN	1	14.2
25PA	F	0	1	0	1	C	N	NaN	1	45.1
2AA	F	3	1	2	1	O	N	2	1	13.8
2AA	F	0	1	0	0	C	N	3	3	14.4
2AA	F	2	0	2	0	C	N	3	5	15.2
2AB	M	0	1	0	0	C	N	2	3	11.4
2AB	M	1	0	0	0	D	N	3	5	12.2
2PA	F	1	1	0	0	VD	N	3	1	50.1
2PA	F	0	1	0	0	VD	N	3	3	50.6
2PB	M	0	1	0	0	C	Y	NaN	1	51.1
3AA	M	0	1	0	0	D	N	3	2	6.9
3AB	F	0	0	0	0	D	N	3	2	5.23
3PA	F	1	1	1	1	D	N	3	2	34.2
4AA	M	3	1	0	2	O	N	3	1	13.7
4AB	F	2	1	2	0	C	N	NaN	1	13.7
4AC	M	0	1	1	1	C	N	3	1	9.4
4PA	F	1	1	1	1	D	N	1	2	46.1
5AA	F	0	0	0	0	C	N	3	1	9.24
5AA	F	0	0	0	0	C	N	3	3	9.78
5AB	M	0	0	0	0	C	N	3	1	10.9
5AB	M	1	1	1	1	C	N	3	3	11.4
5PA	F	0	1	0	0	C	N	3	1	45.3
5PB	M	1	1	1	1	D	Y	3	3	42.8
6AA	M	2	1	0	2	O	Y	3	1	14.7
6PA	F	2	2	1	1	O	Y	3	1	57.6
7AA	F	3	1	2	3	D	N	3	1	13
7AA	F	2	1	2	1	O	N	4	4	14
7AA	F	3	1	2	2	O	N	3	5	14.4
7AB	M	0	0	0	0	D	N	3	1	10.5
7AB	M	0	1	0	0	C	N	3	3	11
7AB	M	0	0	0	0	C	N	3	4	11.5
7AB	M	0	2	0	0	N	N	3	5	11.9
7PA	F	1	1	1	1	D	N	3	1	44.4
7PA	F	0	1	0	0	C	N	2	3	44.9
7PA	F	0	0	0	0	D	N	4	5	45.8
7PB	M	1	1	1	2	D	N	3	4	47.9
8AA	M	0	0	0	0	C	N	NaN	3	5.7
8AA	M	0	0	0	0	C	N	4	4	6.17
8AB	M	3	2	2	3	C	N	3	1	13.6
8AB	M	2	1	2	1	O	Y	3	3	14.1
8AB	M	2	2	2	2	C	Y	3	4	14.6
8AB	M	2	1	2	2	C	Y	3	5	15
8AC	F	0	0	0	0	C	N	3	1	10.9
8AC	F	0	1	1	0	C	N	3	3	11.5
8AC	F	1	1	2	2	O	N	4	4	11.9
8PA	F	1	1	2	1	D	N	NaN	3	41.3
8PB	M	2	1	0	0	VD	Y	2	3	41.3
8PB	M	0	3	0	0	VD	Y	1	4	41.8
8PB	M	1	1	1	0	VD	Y	2	5	42.1
9AA	M	2	1	0	1	O	N	4	1	13.2
9AA	M	2	2	2	2	O	N	NaN	2	13.7
9AA	M	2	1	2	1	C	N	3	3	13.8
9PA	F	1	1	1	1	D	N	NaN	2	52.1
9PA	F	1	1	1	1	C	N	2	3	52.3
